# Extracellular matrix educates a tumor macrophage phenotype found in ovarian cancer metastasis

**DOI:** 10.1101/2022.08.11.503568

**Authors:** E. H. Puttock, E. J. Tyler, M. Manni, E. Maniati, C. Butterworth, E. Peerani, P. Hirani, V. Gauthier, Y. Liu, G. Maniscalco, V. Rajeeve, P. Cutillas, C. Trevisan, M. Pozzobon, M. Lockley, J. Rastrick, H. Läubli, A. White, O. M. T. Pearce

**Author notes:** Funding statement: E.H.P and O.M.T.P is a recipient of a Centre for Inflammation and Therapeutic Innovation (CiTI) funded studentship. E.J.T & O.M.T.P is a recipient of a CRUK & Credit Suisse career establishment award (grant code: A27947). MP is recipient of a grant of Foundation Institute of Pediatric Research Città della Speranza (grant number 27/01). P.H & O.M.T.P is a recipient of a *Barts Charity* & *Against Breast Cancer* studentship (MGU0499). Shared first authorship (E. H. Puttock, E. J. Tyler). Corresponding and senior author.

## Abstract

Recent studies have shown the tumor extracellular matrix (ECM) associates with immunosuppression, and that targeting the ECM can improve immune infiltration and immunotherapy response. A question that remains is whether the ECM is directly educating the immune phenotypes seen in cancer. We identified a tumor-associated macrophage (TAM) population correlated with poor prognosis, interruption of the cancer immunity cycle, and tumor ECM composition. To investigate whether ECM was capable of generating the TAM phenotype seen, we developed a decellularized tissue model that retains the native ECM architecture and composition. Macrophages cultured on decellularized ovarian metastasis shared transcriptional profiles with the TAMs found in human tissues. ECM educated macrophages have a tissue remodeling and immunoregulatory phenotype, inducing altered T cell function. We conclude that the tumor ECM is directly educating this macrophage population found in cancer tissues. Therefore, current and emerging cancer therapies that target the tumor ECM may be tailored to improve macrophage phenotype and their downstream regulation of immunity.
