## Supplemental Table 2 for "Extracellular matrix educates a tumor macrophage phenotype found in ovarian cancer metastasis"

### Sheet: Sheet1
Supplementary Table 2: Library of ovarian cancer tissue samples
Sample ID	Diagnosis	Chemotherapy	Stage	Age	BRCA status
G105	High grade serous carcinoma	Post	3c	47	BRCA2+
G107	High grade serous carcinoma	Post	3c	58	WT
G140	High grade serous carcinoma	Pre	3b	48	AF
G145	High grade serous carcinoma	Post	4	48	NA
G149	High grade serous carcinoma	Post	4	40	NA
G150	High grade serous carcinoma	Post	4	43	NA
G151	High grade serous carcinoma	Post	3c	66	NA
G159	High grade serous carcinoma	Post	3c	65	WT germline
G164	High grade serous carcinoma	Post	3	57	NA
G165	High grade serous carcinoma	Post	3c	65	NA
G170	High grade serous carcinoma	Post	4	71	NA
G175	High grade serous carcinoma	Post	4b	75	NA
G177	High grade serous carcinoma	Pre	3c	76	NA
G178	High grade serous carcinoma	Post	4b	50	WT
G181	High grade serous carcinoma	Pre	3b	64	WT germline
G184	High grade serous carcinoma	Pre	3c	71	NA
G191	High grade serous carcinoma	Post	4b	74	NA
G198	High grade serous carcinoma	Pre	1b	57	BRCA1+
G273	High grade serous carcinoma	Post	4	66	NA
G275	High grade serous carcinoma	Pre	3c	62	BRCA1+
G276	High grade serous carcinoma	Post	4a	74	WT
G301	High grade serous carcinoma	Post	4b	69	BRCA2+
G302	High grade serous carcinoma	Post	4a	66	WT / BRCA2
G338	High grade serous carcinoma	Post	4	75	WT
G343	High grade serous carcinoma	Pre	3c	39	BRCA1+
G347	High grade serous carcinoma	Pre	3c	71	BRCA2+
G351	High grade serous carcinoma	Post	3c/4	54	WT
G216	High grade clear cell carcinoma	Pre	3b/ 3c	67	NA
G104	High grade clear cell carcinoma	Pre	2a	84	NA
G183	High grade clear cell carcinoma	Pre	2	60	WT germline
G221	High grade clear cell carcinoma	post	3c/ 4b	73	NA
G116	Borderline serous cystadenoma	Pre	1a	58	NA
G186	Benign serous cystadenoma	Pre	N/A	78	NA
G185	Benign mucinous cystadenoma	Pre	N/A	76	NA
G111	Benign fibroma	Pre	N/A	92	NA
G284	Sero-mucinous borderline	Pre	1a/ 2	56	NA
G296	Mucinous adenocarcinoma	Pre	NA	53	NA
G306	Mucinous adenocarcinoma	Pre	1c/ 1a	33	NA
G122	Malignant Brenner tumour	Pre	1a	79	NA
