## Supplemental Table 4 for "Extracellular matrix educates a tumor macrophage phenotype found in ovarian cancer metastasis"

### Sheet: Sheet1
Supplementary Table 4: Disease score analysis of 39 ovarian cancer samples.
Tissue	Disease Score	Tumour (%)	Stroma (%)	Adipose (%)
G104	47.6691	0.687974	46.9811	52.3343
G105	33.146	0.31827	32.8277	66.846
G107	53.5698	0.0243596	53.5454	46.4379
G111	61.7205	1.05665	60.6638	38.2731
G116	29.8781	0.0180123	29.8601	69.9813
G122	20.9135	0.032171	20.8813	79.0862
G140	39.5115	0.648395	38.8631	60.4823
G145	41.1615	0.70334	40.4582	58.8401
G149	28.9009	0.171511	28.7294	71.1146
G150	66.5923	8.73951	57.8528	33.4134
G151	49.1193	0.0773189	49.042	50.8134
G159	50.032	0.801929	49.2301	49.9086
G164	81.9601	66.5154	15.4448	18.0172
G165	55.4156	2.46411	52.9515	44.564
G170	73.4245	3.276	70.1485	26.4598
G175	86.7604	1.74363	85.0167	13.246
G177	80.7838	25.5822	55.2016	19.1942
G178	58.629	1.72333	56.9056	41.4137
G181	47.804	1.23944	46.5645	52.0066
G183	47.1661	0.031384	47.1348	52.822
G184	46.1359	0.116163	46.0197	53.7796
G185	45.7966	0.695324	45.1013	53.8538
G186	28.9103	0.0602414	28.8501	70.9379
G191	36.5166	0.121118	36.3955	63.4644
G198	46.9587	0.0834808	46.8752	53.0351
G216	60.1461	1.28301	58.8631	39.7161
G221	67.091	3.94316	63.1478	32.9048
G273	85.251	48.5049	36.7461	14.7419
G275	73.1097	2.9578	70.1519	26.8725
G276	77.658	0.988296	76.6698	22.2626
G284	42.0603	0.538782	41.5215	57.9359
G296	32.4438	0.200823	32.243	67.4889
G301	75.053	0.163796	74.8892	24.9554
G302	67.5477	1.54815	65.9995	32.3509
G306	25.7334	0.0135007	25.7199	74.2731
G338	37.1831	0.257499	36.9256	62.8152
G343	72.4585	32.359	40.0995	27.5357
G347	81.802	21.2123	60.5897	18.1826
G351	85.0028	0.0677783	84.935	14.8844
