## Supplemental Table 5 for "Extracellular matrix educates a tumor macrophage phenotype found in ovarian cancer metastasis"

### Sheet: Immune cell counts
Supplementary Table 5: IHC immune cell counts.
	CD8			FOXP3			CD163			CD4			CD20			CD68
Name	Num Positive	Positive %	Num Positive per mm^2	Num Positive	Positive %	Num Positive per mm^2	Num Positive	Positive %	Num Positive per mm^2	Num Positive	Positive %	Num Positive per mm^2	Num Positive	Positive %	Num Positive per mm^2	Num Positive	Positive %	Num Positive per mm^2
G122	70	2.94	2.416	11	0.7124	0.8438	11	0.4634	0.3486	86	0.7415	2.268	20	0.3617	0.4152	286	4.633	8.042
G306	38	0.4924	0.9637	14	0.4182	0.4179	266	6.847	7.005	628	10.55	17.63	27	0.8618	1.3131	952	11.13	28.58
G149	28	0.8041	0.6775				9	1.064	0.4735	78	1.465	2.044	40	1.081	3.068	360	5.934	8.965
G186	9	0.3993	0.2921	1	0.5236	0.0231	572	10.84	18.38	478	18.97	23.65	31	1.345	6.936	1889	30.16	60.28
G116	166	5.437	4.492	37	0.6245	1.419	380	8.704	10.32	199	1.33	5.198	25	0.2401	1.481	750	5.944	21.54
G296	360	10.22	52.86	110	2.969	22.62	4586	22.88	173.04	159	2.324	21.69	20	1.1364	3.7553	145	4.089	46.87
G105	91	6.899	2.881	101	1.872	4.648	20	0.331	0.7128	116	2.117	5.886	16	0.5725	1.653	192	2.641	8.003
G191	78	2.636	3.19	9	0.8671	0.6448	57	1.598	2.99	22	1.132	2.794	37	2.3794	2.9694	171	3.912	11.78
G338	92	0.6407	1.547				162	18.82	3.018	113	1.058	1.976	29	0.2725	0.7425	759	5.319	18.34
G140	171	2.574	5.3	259	5.271	8.448	8	0.149	0.2497	690	5.612	20.49	474	5.9826	12.4427	4600	43.23	160.98
G145	259	2.455	4.978	46	0.5067	1.658	12	0.2205	0.3461	429	2.132	8.229	578	9.986	41.12	855	9.419	20.1
G284	501	2.56	7.488	748	2.883	15.7	791	3.807	11.11	1374	4.228	20.88	1659	5.423	43.11	13431	21.21	300.92
G185	24	5.568	6.247	4	2.484	1.343	8	0.726	1.898	1	0.061	0.2124	25	3.086	16.64	25	6.024	19.81
G184	4967	18.95	131.81	2626	5.503	70.18	4744	8.858	123.18	13816	30.08	316.94	11507	21.23	293.09	13122	20.97	378.66
G198	47	0.747	1.264	6	0.0609	0.1653	123	1.43	3.127	939	7.957	29.04	174	2.6671	6.5175	1239	11.36	44.72
G183	96	3.472	3.561	26	0.3051	1.187	71	0.797	2.653	344	4.336	12.31	22	0.3199	1.298	2942	30.2	141.87
G104	545	6.568	22.49	88	0.7428	3.326	925	8.648	39.71	1784	6.412	58.01	158	1.4876	5.7288	3005	16.8	175.97
G181	51	1.627	7.765	8	0.5502	3.007	80	2.785	20.59	3	0.145	0.5175	51	3.744	12.58
G151	3863	9.318	107.02	892	1.559	24.16	14366	35.48	399.81	6044	9.772	165.34	5705	11.12	169.88	25588	24.9384	676.995
G159	232	4.033	7.368	42	2.017	1.505	61	3.389	2.161	170	1.602	5.266	215	6.521	28.36	241	2.746	7.712
G107	6457	16.58	159.65	3220	15.93	91.94	2151	4.219	51	6204	12.28	183.66	4365	15.83	175.76	4647	12.05	155
G165	1323	7.091	107.47	53	0.489	4.085	3427	31.64	280.35	1761	9.276	135.61	615	5.002	50.554	8583	41.18	1312.7
G178	4587	11.34	153.14	1464	3.763	46.32	18107	28.66	578.55	6015	12.89	209.81	6068	17.42	290.06	17388	30.5589	756.803
G216	94	1.231	2.215	54	0.4682	1.257	214	1.44	5.587	405	2.598	9.751	63	0.5696	3.592	1290	6.477	49.82
G111	1116	5.091	32.15	72	0.3396	1.981	10142	21.69	295.38	5020	13.02	128.81	143	0.7731	3.9291	5261	22.23	161.68
G150	14157	9.43	235.55	1589	1.192	26.74	47436	24.25	802.42	9697	5.939	154.4	1523	1.265	30.39	61641	28.71	1055.7
G221	14115	16.82	182.76	346	1.146	4.156	8210	11.23	134.13	4615	5.351	68.61	44009	21.34	638.07	46186	45.47	695.59
G302	3454	14.64	207.52	935	3.94	57.62	8963	21.62	503.43	2633	7.517	137.69	1963	5.83	111.47	17401	34.28	1068.7
G343	2497	3.362	175.16	1521	2.096	102.65	5746	9.363	356.66	16498	20.72	1026.5	9799	12.46	917.05	20126	28.28	1790
G275	3579	7.678	173.44	2492	5.627	102.49	11833	17.59	601.56	7210	14.53	332.43	8488	15.4817	343.063	15020	24.83	791.97
G170	3110	6.401	171.55	1219	3.33	68.24	16256	32.02	1036.5	4272	9.649	296.26	2362	5.938	201.54	51202	78.76	3731.4
G301	280	5.433	101.36				1234	10.95	423.6	322	6.428	99.1	70	3.322	28.18	1448	23.74	663.2
G276	640	1.691	34.32	85	0.6122	6.54	11560	14.22	461.68	1808	5.821	100.12	105	0.7329	4.295	8943	22.013	617.186
G177	14172	6.489	329.82	6034	2.422	136.2	39939	17.02	921.69	37633	13.15	857.6	6258	3.522	158.47	43566	20.55	1123.7
G347	574	1.633	31.48	778	1.221	44.99	3029	3.593	174.77	4545	7.208	254.58	750	1.181	33.68	4242	6.62	284.8
G351	22997	35.55	1199.5	670	1.268	43.93	3967	5.539	248.95	5206	8.775	284.04	650	1.824	41.91	3564	7.616	268.37
G273	7940	2.352	97.38	608	0.4118	7.645	15573	3.16	192.75	8262	1.973	98.31	5079	1.998	57.89	34131	7.2723	408.642
G175	23096	18.7	592.46	2968	3.152	74.09	32553	29.47	841.6	28689	28.33	722.72	872	0.7405	19.3339	37194	28.49	918.85
