## Supplemental Table 6 for "Extracellular matrix educates a tumor macrophage phenotype found in ovarian cancer metastasis"

### Sheet: predicted_conc
Supplementary Table 6: LENGENDPLEX analysis of decellularized tissue cultured macrophage chemokines
experiment	well	sample	dilution	replicate	sample_type	IL-8 (A4)	IP-10 (A5)	Eotaxin (A6)	TARC (A7)	MCP-1 (A8)	MIP-1α (B2)	MIG (B3)	ENA-78 (B4)	MIP-3α (B5)	GROα (B6)	I-TAC (B7)	MIP-1β (B9)
TEMs cytokine	Specimen_001_A1_A01_001.fcs	C0		1	Standard	<0.01641	<0.00748	<0.00290	<0.00221	<0.00828	<0.08113	<0.00209	<0.003911	<0.02721	<0.00159	<0.00399	<0.00122
TEMs cytokine	Specimen_001_B1_B01_012.fcs	C0		2	Standard	<0.01641	<0.00748	<0.00290	<0.00221	<0.00828	<0.08113	<0.00209	<0.003911	<0.02721	<0.00159	<0.00399	<0.00122
TEMs cytokine	Specimen_001_C1_C01_023.fcs	C1		1	Standard	<0.01641	<0.00748	0.00323	0.00296	0.00861	<0.08113	<0.00209	0.004215	<0.02721	<0.00159	<0.00399	<0.00122
TEMs cytokine	Specimen_001_D1_D01_033.fcs	C1		2	Standard	<0.01641	<0.00748	<0.00290	0.00296	<0.00828	<0.08113	<0.00209	<0.003911	<0.02721	0.001763	<0.00399	<0.00122
TEMs cytokine	Specimen_001_E1_E01_043.fcs	C2		1	Standard	0.01769	0.01039	0.01119	0.00880	0.01453	<0.08113	0.003645	0.005254	<0.02721	0.004052	0.004602	0.003043
TEMs cytokine	Specimen_001_F1_F01_053.fcs	C2		2	Standard	0.02352	0.01277	0.01201	0.00880	0.01183	<0.08113	0.003645	0.005254	<0.02721	0.004783	<0.00399	0.002887
TEMs cytokine	Specimen_001_G1_G01_063.fcs	C3		1	Standard	0.07747	0.04289	0.04884	0.03993	0.05003	0.12957	0.015454	0.019181	<0.02721	0.015608	0.016035	0.011566
TEMs cytokine	Specimen_001_H1_H01_073.fcs	C3		2	Standard	0.07023	0.04104	0.04570	0.03643	0.04796	0.11493	0.014360	0.018443	<0.02721	0.013657	0.013971	0.011305
TEMs cytokine	Specimen_001_A2_A02_002.fcs	C4		1	Standard	0.38040	0.18726	0.19853	0.17532	0.22132	0.52598	0.075480	0.116172	0.028375	0.069493	0.071841	0.051925
TEMs cytokine	Specimen_001_B2_B02_013.fcs	C4		2	Standard	0.33938	0.16550	0.17668	0.15319	0.20543	0.48466	0.055244	0.102243	<0.02721	0.062596	0.056924	0.045038
TEMs cytokine	Specimen_001_C2_C02_024.fcs	C5		1	Standard	1.31811	0.66350	0.72751	0.59628	0.75588	1.97475	0.262572	0.379590	0.194200	0.241732	0.255086	0.184032
TEMs cytokine	Specimen_001_D2_D02_034.fcs	C5		2	Standard	1.25451	0.64499	0.70069	0.58291	0.75540	1.93974	0.239609	0.362282	0.185634	0.233712	0.242807	0.176524
TEMs cytokine	Specimen_001_E2_E02_044.fcs	C6		1	Standard	4.99297	3.10373	3.49046	2.96875	3.31513	8.20887	0.941632	1.272846	0.742260	1.013459	0.945677	0.764744
TEMs cytokine	Specimen_001_F2_F02_054.fcs	C6		2	Standard	4.95266	3.09329	3.67996	2.96689	3.44303	8.69090	0.941632	1.276552	0.740051	1.019755	0.994868	0.777681
TEMs cytokine	Specimen_001_G2_G02_064.fcs	C7		1	Standard	21.86250	9.48858	10.24688	7.27318	13.62756	29.08888	4.225620	6.717161	1.551915	4.007785	3.655137	2.820652
TEMs cytokine	Specimen_001_H2_H02_074.fcs	C7		2	Standard	22.02371	10.04646	10.26115	7.58998	13.98453	30.71459	4.282802	7.360548	1.577924	4.206918	4.824647	3.226700
TEMs cytokine	Specimen_001_A11_A11_011.fcs	Blank_1	1	1	Sample	<0.01641	<0.00748	0.00323	0.00402	0.03169	<0.08113	0.003645	0.008065	<0.02721	0.005128	<0.00399	0.001518
TEMs cytokine	Specimen_001_B11_B11_022.fcs	Blank_2	1	1	Sample	0.01769	0.00759	0.00505	0.00296	0.03169	0.08581	0.003645	0.006230	<0.02721	0.004425	<0.00399	<0.00122
TEMs cytokine	Specimen_001_A4_A04_004.fcs	G122_D1_1	1	1	Sample	19.87015	0.02263	0.00715	0.01653	10.58045	0.11493	0.006215	6.614199	<0.02721	0.715201	<0.00399	0.016831
TEMs cytokine	Specimen_001_B4_B04_015.fcs	G122_D1_2	1	1	Sample	20.28502	0.01947	0.00665	0.01912	11.42557	0.09838	0.004305	6.339261	<0.02721	0.627653	<0.00399	0.014534
TEMs cytokine	Specimen_001_C4_C04_026.fcs	G122_D2_1	1	1	Sample	20.59375	0.04197	0.00505	0.01394	12.30612	0.13414	0.009241	17.500854	0.029024	2.338340	0.004031	0.025580
TEMs cytokine	Specimen_001_D4_D04_036.fcs	G122_D2_2	1	1	Sample	19.99941	0.04151	0.00614	0.01653	12.19912	0.12957	0.009828	18.699922	0.028050	2.256018	0.004319	0.023677
TEMs cytokine	Specimen_001_E4_E04_046.fcs	G122_D3_1	1	1	Sample	18.84658	0.01039	0.00560	0.01394	10.34498	0.15115	0.005589	0.391389	<0.02721	0.119286	<0.00399	0.186536
TEMs cytokine	Specimen_001_F4_F04_056.fcs	G122_D3_2	1	1	Sample	19.83223	0.01162	0.00614	0.01135	10.87173	0.15514	0.004952	0.438167	<0.02721	0.130069	<0.00399	0.215474
TEMs cytokine	Specimen_001_G4_G04_066.fcs	G122_D4_1	1	1	Sample	19.24126	0.06089	0.00388	0.01653	11.80647	0.09838	0.009828	4.982395	<0.02721	0.885654	0.005154	0.027673
TEMs cytokine	Specimen_001_H4_H04_076.fcs	G122_D4_2	1	1	Sample	18.77801	0.05662	0.00505	0.01394	11.15513	0.10966	0.007446	4.693545	<0.02721	0.861042	0.004031	0.025666
TEMs cytokine	Specimen_001_A5_A05_005.fcs	G145_D1_1	1	1	Sample	19.52040	0.02548	0.00614	0.01653	11.26889	0.09229	0.007446	1.270686	<0.02721	0.361579	0.004031	0.030959
TEMs cytokine	Specimen_001_B5_B05_016.fcs	G145_D1_2	1	1	Sample	19.44540	0.02479	0.00505	0.01394	10.91339	0.11493	0.007446	1.212338	<0.02721	0.348651	0.004602	0.029490
TEMs cytokine	Specimen_001_C5_C05_027.fcs	G145_D2_1	1	1	Sample	19.21397	0.05626	0.00614	0.01394	10.84939	0.10416	0.013252	7.989399	0.034232	1.541550	<0.00399	0.026181
TEMs cytokine	Specimen_001_D5_D05_037.fcs	G145_D2_2	1	1	Sample	18.82697	0.05496	0.00505	0.01653	10.82395	0.09838	0.014909	8.580860	0.035535	1.567137	0.004031	0.026480
TEMs cytokine	Specimen_001_E5_E05_047.fcs	G145_D3_1	1	1	Sample	19.60059	0.01162	0.00505	0.01264	10.69181	0.11998	0.003645	0.379821	<0.02721	0.127750	0.004031	0.172467
TEMs cytokine	Specimen_001_F5_F05_057.fcs	G145_D3_2	1	1	Sample	19.75148	0.01039	0.00614	0.01135	10.38667	0.13414	0.004952	0.394632	<0.02721	0.127934	<0.00399	0.175314
TEMs cytokine	Specimen_001_G5_G05_067.fcs	G145_D4_1	1	1	Sample	18.99895	0.04931	0.00560	0.01653	10.80492	0.08581	0.010699	2.649150	<0.02721	0.835746	<0.00399	0.032254
TEMs cytokine	Specimen_001_H5_H05_077.fcs	G145_D4_2	1	1	Sample	18.97433	0.04891	0.00587	0.01523	11.09560	0.10966	0.010987	2.493780	<0.02721	0.833667	0.004031	0.033419
TEMs cytokine	Specimen_001_A8_A08_008.fcs	G150_D1_1	1	1	Sample	20.38248	0.02409	0.00560	0.01135	10.29174	0.12486	0.006215	1.077194	<0.02721	0.137454	0.005154	0.057585
TEMs cytokine	Specimen_001_B8_B08_019.fcs	G150_D1_2	1	1	Sample	18.22981	0.02029	0.00448	0.01135	9.67785	0.09229	0.006834	0.856353	<0.02721	0.115869	<0.00399	0.044257
TEMs cytokine	Specimen_001_C8_C08_030.fcs	G150_D2_1	1	1	Sample	18.90548	0.03115	0.00614	0.01783	10.02870	0.11493	0.029682	31.935271	0.083661	2.503068	0.005154	0.009368
TEMs cytokine	Specimen_001_D8_D08_040.fcs	G150_D2_2	1	1	Sample	18.53428	0.02997	0.00505	0.01653	10.58045	0.10416	0.026524	32.811905	0.071046	2.406596	<0.00399	0.008809
TEMs cytokine	Specimen_001_E8_E08_050.fcs	G150_D3_1	1	1	Sample	17.30570	0.01774	0.00614	0.00880	11.19175	0.09838	0.003977	1.237555	<0.02721	0.197723	<0.00399	0.025752
TEMs cytokine	Specimen_001_F8_F08_060.fcs	G150_D3_2	1	1	Sample	16.38146	0.01386	0.00505	0.01135	11.63841	0.09229	0.004305	1.087328	<0.02721	0.177151	<0.00399	0.021922
TEMs cytokine	Specimen_001_G8_G08_070.fcs	G150_D4_1	1	1	Sample	19.97149	0.05210	0.00505	0.01523	12.83008	0.10966	0.009828	6.858433	0.091205	0.641256	0.004602	0.023938
TEMs cytokine	Specimen_001_H8_H08_080.fcs	G150_D4_2	1	1	Sample	19.26112	0.04767	0.00505	0.01394	11.69165	0.08910	0.008649	6.644765	0.082138	0.616522	<0.00399	0.022319
TEMs cytokine	Specimen_001_A7_A07_007.fcs	G164_D1_1	1	1	Sample	19.02113	0.01386	0.00614	0.01264	10.61121	0.12486	0.008050	12.883368	0.027726	1.126291	0.004031	0.011722
TEMs cytokine	Specimen_001_B7_B07_018.fcs	G164_D1_2	1	1	Sample	19.11246	0.01386	0.00614	0.01264	9.41930	0.10416	0.006215	12.626843	<0.02721	1.121463	0.005688	0.011410
TEMs cytokine	Specimen_001_C7_C07_029.fcs	G164_D2_1	1	1	Sample	19.99179	0.01588	0.00614	0.01394	10.61121	0.10966	0.010410	21.918909	0.030650	2.224016	0.005688	0.008469
TEMs cytokine	Specimen_001_D7_D07_039.fcs	G164_D2_2	1	1	Sample	19.27105	0.01490	0.00505	0.01264	10.51932	0.11998	0.008050	18.814451	0.027726	2.127211	<0.00399	0.007775
TEMs cytokine	Specimen_001_E7_E07_049.fcs	G164_D3_1	1	1	Sample	20.67655	0.01862	0.00614	0.01653	13.76320	0.10966	0.006215	8.552679	<0.02721	0.695436	0.005154	0.016831
TEMs cytokine	Specimen_001_F7_F07_059.fcs	G164_D3_2	1	1	Sample	19.76156	0.01683	0.00665	0.01007	11.37754	0.09838	0.004305	7.344814	<0.02721	0.623082	0.004602	0.013847
TEMs cytokine	Specimen_001_G7_G07_069.fcs	G164_D4_1	1	1	Sample	18.80248	0.01947	0.00560	0.01523	11.12862	<0.08113	0.007446	13.117963	0.050453	1.143026	0.004880	0.006698
TEMs cytokine	Specimen_001_H7_H07_079.fcs	G164_D4_2	1	1	Sample	19.10257	0.01862	0.00665	0.01394	11.31963	0.09229	0.009828	15.088712	0.047228	1.202079	<0.00399	0.006327
TEMs cytokine	Specimen_001_B3_B03_014.fcs	G198_D1_2	1	1	Sample	18.81228	0.02029	0.00614	0.01912	10.34498	0.09229	0.006834	0.642583	<0.02721	0.246948	<0.00399	0.023764
TEMs cytokine	Specimen_001_C3_C03_025.fcs	G198_D2_1	1	1	Sample	19.11741	0.03764	0.00903	0.01912	10.51932	0.11998	0.012692	7.334996	<0.02721	1.491848	0.007216	0.017764
TEMs cytokine	Specimen_001_D3_D03_035.fcs	G198_D2_2	1	1	Sample	17.90444	0.03343	0.00505	0.01264	10.54676	0.09838	0.012692	7.043830	<0.02721	1.316382	0.004602	0.015598
TEMs cytokine	Specimen_001_E3_E03_045.fcs	G198_D3_1	1	1	Sample	28.32720	0.01490	0.00858	0.01847	24.83153	0.19730	0.008050	0.266343	<0.02721	0.089926	0.006208	0.406559
TEMs cytokine	Specimen_001_F3_F03_055.fcs	G198_D3_2	1	1	Sample	23.65138	0.01588	0.00665	0.01523	16.25875	0.18423	0.005589	0.239226	<0.02721	0.079000	0.005688	0.303151
TEMs cytokine	Specimen_001_G3_G03_065.fcs	G198_D4_1	1	1	Sample	23.35685	0.03814	0.00665	0.01653	20.96207	0.10416	0.009241	3.228262	<0.02721	0.661148	<0.00399	0.034083
TEMs cytokine	Specimen_001_H3_H03_075.fcs	G198_D4_2	1	1	Sample	16.56314	0.03173	0.00560	0.01394	10.48290	0.09229	0.008946	2.079019	<0.02721	0.496551	0.004602	0.026009
TEMs cytokine	Specimen_001_A10_A10_010.fcs	G276_D1_1	1	1	Sample	18.99402	0.01683	0.00560	0.01264	9.54465	0.11493	0.008649	10.561368	<0.02721	0.852537	0.005154	0.008809
TEMs cytokine	Specimen_001_B10_B10_021.fcs	G276_D1_2	1	1	Sample	18.93005	0.01490	0.00614	0.01394	9.75908	0.08581	0.006834	10.566848	<0.02721	0.814451	0.005688	0.007775
TEMs cytokine	Specimen_001_C10_C10_032.fcs	G276_D2_1	1	1	Sample	19.44540	0.01683	0.00665	0.01912	10.21556	0.11998	0.010699	25.106650	0.061311	4.054112	0.005154	0.006941
TEMs cytokine	Specimen_001_D10_D10_042.fcs	G276_D2_2	1	1	Sample	18.93497	0.01683	0.00505	0.02040	9.75908	0.10966	0.010987	23.514463	0.059091	3.740633	<0.00399	0.006327
TEMs cytokine	Specimen_001_E10_E10_052.fcs	G276_D3_1	1	1	Sample	18.43973	0.01490	0.00560	0.01135	9.32686	0.10416	0.006215	11.796776	<0.02721	0.750938	0.004602	0.004635
TEMs cytokine	Specimen_001_F10_F10_062.fcs	G276_D3_2	1	1	Sample	19.22637	0.01386	0.00614	0.01523	10.38070	0.10416	0.006215	10.872453	<0.02721	0.667259	0.004602	0.003498
TEMs cytokine	Specimen_001_G10_G10_072.fcs	G276_D4_1	1	1	Sample	18.47121	0.01588	0.00665	0.01653	9.01597	0.09229	0.008050	13.094315	0.051739	0.990681	<0.00399	0.007892
TEMs cytokine	Specimen_001_H10_H10_082.fcs	G276_D4_2	1	1	Sample	18.66566	0.01862	0.00665	0.01264	9.33706	0.08581	0.008649	12.744607	0.048842	1.032651	0.004602	0.007775
TEMs cytokine	Specimen_001_A9_A09_009.fcs	G302_D1_1	1	1	Sample	18.01889	0.04104	0.00665	0.01653	9.61891	0.11493	0.005903	6.801253	0.030325	0.661413	0.004602	0.019324
TEMs cytokine	Specimen_001_B9_B09_020.fcs	G302_D1_2	1	1	Sample	19.18670	0.04057	0.00665	0.01718	10.50716	0.11998	0.009241	6.770986	0.031301	0.669528	0.005154	0.021345
TEMs cytokine	Specimen_001_C9_C09_031.fcs	G302_D2_1	1	1	Sample	18.14096	0.01774	0.00560	0.03525	10.26821	0.09838	0.008649	38.024921	0.265956	2.868874	0.004602	0.006575
TEMs cytokine	Specimen_001_D9_D09_041.fcs	G302_D2_2	1	1	Sample	19.43291	0.01947	0.00614	0.02921	10.62355	0.09838	0.009828	38.582182	0.237755	3.020939	0.005154	0.005694
TEMs cytokine	Specimen_001_E9_E09_051.fcs	G302_D3_1	1	1	Sample	18.93251	0.02029	0.00614	0.01783	11.12531	0.10966	0.008050	12.484362	<0.02721	1.003800	<0.00399	0.026608
TEMs cytokine	Specimen_001_F9_F09_061.fcs	G302_D3_2	1	1	Sample	18.62181	0.01862	0.00505	0.01523	11.29591	0.11998	0.006215	11.012714	<0.02721	0.937637	<0.00399	0.022010
TEMs cytokine	Specimen_001_G9_G09_071.fcs	G302_D4_1	1	1	Sample	18.90548	0.06494	0.00560	0.01653	10.39265	0.10416	0.008649	20.928442	0.077852	1.075782	0.004031	0.006076
TEMs cytokine	Specimen_001_H9_H09_081.fcs	G302_D4_2	1	1	Sample	19.54293	0.07008	0.00639	0.01783	11.08573	0.10694	0.008050	21.444205	0.085936	1.073269	0.005154	0.006575
TEMs cytokine	Specimen_001_A6_A06_006.fcs	G306_D1_1	1	1	Sample	19.81455	0.03961	0.00614	0.02422	10.63901	0.12486	0.008050	13.557951	0.043017	1.209049	0.004031	0.038460
TEMs cytokine	Specimen_001_B6_B06_017.fcs	G306_D1_2	1	1	Sample	19.46538	0.03913	0.00614	0.02168	10.59889	0.14073	0.008050	14.949279	0.043990	1.196710	0.005688	0.038790
TEMs cytokine	Specimen_001_C6_C06_028.fcs	G306_D2_1	1	1	Sample	19.26857	0.09323	0.00614	0.02295	10.35687	0.12957	0.014360	14.482656	0.060678	3.217285	<0.00399	0.024502
TEMs cytokine	Specimen_001_D6_D06_038.fcs	G306_D2_2	1	1	Sample	19.12482	0.10095	0.00665	0.02104	10.67935	0.13414	0.015996	15.961824	0.066671	3.421093	0.005154	0.027800
TEMs cytokine	Specimen_001_E6_E06_048.fcs	G306_D3_1	1	1	Sample	20.78294	0.01588	0.00614	0.01783	12.54416	0.56602	0.005589	0.734506	<0.02721	0.152626	0.004031	0.435325
TEMs cytokine	Specimen_001_F6_F06_058.fcs	G306_D3_2	1	1	Sample	19.48038	0.01539	0.00448	0.01007	11.17508	0.47491	0.004305	0.568160	<0.02721	0.130364	<0.00399	0.340143
TEMs cytokine	Specimen_001_G6_G06_068.fcs	G306_D4_1	1	1	Sample	18.99895	0.07255	0.00614	0.01653	10.70741	0.10966	0.010410	4.688122	0.030976	1.227908	0.004602	0.038460
TEMs cytokine	Specimen_001_H6_H06_078.fcs	G306_D4_2	1	1	Sample	24.71101	0.09193	0.00614	0.02422	19.93870	0.14287	0.015454	6.821495	0.045610	1.622450	0.006208	0.056874
